# Dynamics of the epigenetic landscape during development and in response to drought stress in sorghum

**DOI:** 10.1101/2023.04.24.537601

**Authors:** Yongfeng Hu, Chao He, Yuning Shen, Gongjian Zeng, Siteng Bi, Quanjun Huang, Xiner Qin, Zhuying Deng, Zhengquan He, Xiangling Shen

**Affiliations:** Key Laboratory of Three Gorges Regional Plant Genetics & Germplasm Enhancement (CTGU)/ Biotechnology Research Center, College of Biological and Pharmaceutical Sciences, China Three Gorges University, Yichang, Hubei 443002, China; National Key Laboratory of Crop Genetic Improvement, Hubei Hongshan Laboratory, Huazhong Agricultural University, Wuhan, China

**Keywords:** sorghum, histone modification, H2A.Z, root and leaf, drought stress

## Abstract

*Sorghum bicolor* is a C4 plant with the characteristics of high stress tolerance, which may be conferred partly by the underlying epigenetic mechanism unique to sorghum. In this study, we revealed some epigenomic features in sorghum that have never been reported before. The long H3K27me3 regions clustered in four areas, which we defined as H3K27me3 islands, were identified in sorghum. H3K36me3 plays some role in inhibiting the deposition of both H3K27me3 and H2A.Z, which may serve as partial motivation for the removal of H3K27me3 and H2A.Z in leaf and root. All the 7 histone marks are involved in the regulation of tissue-specific genes, especially the specific expression of C4 genes in leaf and peroxidase (POD) encoding genes in root, which are involved in the photosynthesis in leaf and lignin synthesis in root, respectively. These marks except H3K36me3 and H3K27me3 also engage in the regulation of stress genes in response to PEG treatment. However, we found that differential enrichment of histone marks on many tissue-specific genes was observed only between leaf and root but hardly in response to PEG treatment, although expression of these genes changed after PEG treatment.
