## Supplementary material for "Dynamics of the epigenetic landscape during development and in response to drought stress in sorghum": Supplementary Tables.xlsx

### Sheet: Table S1
#Sample_ID	Raw_Total_Reads	Clean_Total_Reads	Mapping Rate
CLK36me31	25415274	25271486	0.95
CLK36me32	23628316	23507040	0.97
CRK36me31	49451008	49174498	0.95
CRK36me32	52600360	52333406	0.95
PLK36me31	24855614	24711914	0.94
PLK36me32	49873870	49619556	0.9391
PRK36me31	49175660	48903118	0.96
PRK36me32	74565392	74172282	0.97
CLK4me21	41447846	41265820	0.88
CLK4me22	43309942	42943380	0.95
CRK4me21	45386074	45222718	0.9
CRK4me22	64954176	64388174	0.95
PLK4me21	24318414	24201558	0.87
PLK4me22	14165678	14045914	0.92
PRK4me21	41148888	41006692	0.89
PRK4me22	83673462	82969202	0.95
CLK27me31	23723982	22883474	0.95
CLK27me32	44968270	44827940	0.88
CRK27me31	25895098	25272110	0.92
CRK27me32	47332684	47219638	0.94
PLK27me31	19549190	18796850	0.89
PLK27me32	45338950	45189116	0.88
PRK27me31	23659946	23049772	0.95
PRK27me32	50705388	50583520	0.94
CLKH2AZ1	50149360	49995636	0.94
CLKH2AZ2	37327956	37091460	0.98
CRKH2AZ1	58813472	58597504	0.94
CRKH2AZ2	65910688	65360488	0.98
PLKH2AZ1	30543124	30446204	0.94
PLKH2AZ2	71322644	70769134	0.97
PRKH2AZ1	60391366	60174898	0.94
PRKH2AZ2	79990372	79351456	0.99
CLK4me31	38527712	38400606	0.95
CLK4me32	40454384	40329208	0.96
CRK4me31	34481692	34375290	0.9
CRK4me32	40619304	40501978	0.92
PLK4me31	38447924	38303350	0.91
PLK4me32	39653988	39499006	0.9
PRK4me31	42584508	42460506	0.95
PRK4me32	42326194	42207894	0.96
CLK9ac1	35396170	34809418	0.47
CLK9ac2	24186568	23787074	0.37
CRK9ac1	37182164	36606496	0.46
CRK9ac2	35218208	34649506	0.41
PLK9ac1	24429586	23935046	0.29
PLK9ac2	34463648	33920012	0.24
PRK9ac1	74318958	73492382	0.75
PRK9ac2	56813472	56236500	0.83
CLK27ac1	51976496	51255546	0.63
CLK27ac2	32740618	32279256	0.63
CRK27ac1	71868816	70967614	0.51
CRK27ac2	31123902	30754622	0.44
PLK27ac1	22633762	22209900	0.44
PLK27ac2	22519944	22150490	0.55
PRK27ac1	102471918	101501720	0.89
PRK27ac2	35328806	35011654	0.9
CLinput	124454534	123135592
CRinput	139317900	137862520

### Sheet: Table S2
gene	Leaf							Root
	Locus	mRNA	H3K9ac	H3K27ac	H3K4me3	H2AZ	H3K4me2	Locus	mRNA	H3K9ac	H3K27ac	H3K4me3	H2AZ	H3K4me2
AO	SORBI_3001G062300	0.35	0.62	0.4	-0.28	0.05	-0.01	SORBI_3001G062300	2.26	0.22	0.34	0.8	0.01	0.12
	SORBI_3001G062500	-0.98	-0.31	0.02	-0.18	0.05	0.05	SORBI_3001G062500	-0.67	0.53	0.51	-0.08	-0.01	0.06
	SORBI_3001G062600	2.55	0.55	0.23	-0.13	-0.03	0.01	SORBI_3001G062600	3.99	1.15	1	1.04	-0.36	0.02
	SORBI_3002G107000	1.49	-0.06	-0.14	0.48	-0.35	-0.06	SORBI_3002G107000	-0.66	-0.08	-0.12	-0.01	-0.08	-0.24
	SORBI_3002G107200	-0.86	0.15	0.09	0.06	0.3	-0.02	SORBI_3002G107200	-1.8	-0.1	-0.35	-0.13	-0.18	-0.21
	SORBI_3002G107400	0.67	0.12	0.21	-0.11	-0.11	0.02	SORBI_3002G107400	-1.5	-0.09	-0.41	0.16	-0.13	-0.02
	SORBI_3002G107600	0.84	0.75	0.5	-0.07	0.04	0.02	SORBI_3002G107600	-0.13	-0.15	-0.51	0.05	-0.2	-0.07
ZEP	SORBI_3006G097500	-0.58	-0.27	-0.28	0.05	-0.18	-0.27	SORBI_3006G097500	1.36	0.24	0.41	0.3	-0.39	-0.08
SDR	SORBI_3001G042000	1.29	0.4	0.09	0.38	-0.08	-0.78	SORBI_3001G042000	0.56	1.16	1.11	0.51	0.18	-0.09
	SORBI_3006G065300	1.38	1.1	0.31	0.26	-0.18	-0.1	SORBI_3006G065300	0.21	0.38	0.25	0.37	-0.05	0.35
SbABA8OX1	SORBI_3004G268700	2.85	0.28	0.25	0.43	-0.26	-0.66	SORBI_3004G268700	3.45	-0.32	-0.51	-0.01	-0.46	-0.43
SbABA8OX2	SORBI_3002G225400	2.56	0.68	0.47	0.8	0.04	0.27	SORBI_3002G225400	2.15	0.24	-0.43	0.45	-0.11	0.35
SbNCED1	SORBI_3004G268500	-0.39	-0.4	-0.58	-0.02	0.42	0.22	SORBI_3004G268500	0.7	-0.3	0.39	0.21	0.26	0.53
SbNCED2	SORBI_3001G509200	0.31	0.26	0.23	-0.08	0.3	-0.24	SORBI_3001G509200	0.41	0.68	0.64	0.02	-0.2	-0.38
SbNCED3	SORBI_3002G037400	5.2	1.48	0.56	1.27	0.18	-0.16	SORBI_3002G037400	8.47	1.61	1.21	1.69	0.13	0.06
SbNCED4	SORBI_3002G168800	#N/A	#N/A	#N/A	#N/A	#N/A	#N/A	SORBI_3002G168800	#N/A	#N/A	#N/A	#N/A	#N/A	#N/A
SbNCED5	SORBI_3005G002500	0.05	0.17	0.5	-0.19	0.28	0.48	SORBI_3005G002500	0.84	0.54	0.44	0.52	0.17	1.21
SbPYL1	SORBI_3001G289100	0.44	-0.52	-0.66	-0.03	-0.03	-0.01	SORBI_3001G289100	0.17	-0.42	-0.57	-0.15	0.12	-0.53
SbPYL2	SORBI_3010G169100	-0.61	0.85	0.03	-0.23	-0.09	0.01	SORBI_3010G169100	-2.82	0.34	1.04	-0.26	0.26	0.38
SbPYL3	SORBI_3004G097800	-1.3	-0.91	-0.58	-0.18	-0.15	0.16	SORBI_3004G097800	-2.61	1.1	1.21	-0.44	0.27	-0.1
SbPYL4	SORBI_3009G170700	-1.02	0.5	0.84	0.04	0.1	0.18	SORBI_3009G170700	-2.7	-0.74	-0.25	-0.67	1.07	0.8
SbPYL5	SORBI_3001G403300	-1.16	-0.98	-0.69	-0.37	0.56	0.82	SORBI_3001G403300	-3.25	-1.33	-1.41	-0.42	2.09	0.75
SbPYL6	SORBI_3004G113800	#N/A	#N/A	#N/A	#N/A	#N/A	#N/A	SORBI_3004G113800	#N/A	#N/A	#N/A	#N/A	#N/A	#N/A
SbPYL7	SORBI_3009G080200	-0.07	-0.24	-0.13	-0.01	0	0.17	SORBI_3009G080200	-0.45	-0.28	-0.48	-0.35	0.82	0.23
SbPP2C09	SORBI_3001G424400	5.43	0.98	0.79	1.34	-1.53	-0.77	SORBI_3001G424400	5.97	1.03	0.64	0.85	-0.65	-1.63
SbPP2C13	SORBI_3002G172000	5.55	0.8	0.13	0.96	-1.75	-0.49	SORBI_3002G172000	7.41	0.48	-0.04	0.43	-1.65	-0.6
SbPP2C23	SORBI_3003G198200	3.45	1.19	0.69	1.02	-0.99	-0.07	SORBI_3003G198200	1.67	0.57	0.86	0.65	-0.95	-0.32
SbPP2C26	SORBI_3003G242200	8.82	1.8	0.57	0.86	-0.7	-0.35	SORBI_3003G242200	5.1	0.75	0.09	0.96	-0.31	0.01
SbPP2C27	SORBI_3003G354000	2.25	0.01	-0.45	0.61	-2.06	0.09	SORBI_3003G354000	3.64	-0.89	-1.45	0.03	-1.4	0.25
SbPP2C38	SORBI_3006G018400	7.2	1.67	0.78	1.3	-0.48	-0.6	SORBI_3006G018400	5.92	2	0.54	1.13	-0.34	0.19
SbPP2C52	SORBI_3009G161800	4.06	0.74	0.96	1.15	-1.95	-0.93	SORBI_3009G161800	4.68	1.22	0.58	1.39	0.12	0.35
SbPP2C53	SORBI_3009G213000	3.14	0.75	0.18	0.54	-1.92	-0.45	SORBI_3009G213000	3.69	0.21	-0.06	0.1	-1.19	-0.71
SbPP2C54	SORBI_3009G238600	4.25	1.29	0.45	0.92	-0.68	-0.16	SORBI_3009G238600	2.83	0.97	0.79	1.11	-0.25	0.36
SbPP2C56	SORBI_3009G255900	0.51	-0.06	-0.24	0.13	0.16	0.02	SORBI_3009G255900	0.34	-0.05	0.06	-0.29	0.32	-0.12
P5CS1	SORBI_3003G356000	4.9	1.44	0.57	1.72	-1.25	0.06	SORBI_3003G356000	3.3	1.41	0.89	1.09	-0.49	-0.15
LEA	SORBI_3003G271800	14.08	2.92	1.9	2.8	-0.06	0.11	SORBI_3003G271800	5.72	0.58	-0.4	1.05	0.11	0.57
	SORBI_3009G215700	13.77	1.7	0.25	2.33	0.01	0.13	SORBI_3009G215700	5.29	0.8	0.04	0.78	0.13	0.33
	SORBI_3009G116700	11.6	3.35	1.6	1.48	-0.24	-0.15	SORBI_3009G116700	0.99	-0.62	-0.9	0.24	-0.11	0.39
	SORBI_3001G492000	11.57	2.47	1.25	1.27	-0.17	-0.64	SORBI_3001G492000	6.06	-0.08	0.12	0.82	0.15	0.35
	SORBI_3010G041900	11.53	1.73	1.07	1.56	-0.16	-0.2	SORBI_3010G041900	1.84	0.19	0.02	0.44	0.06	0.49
	SORBI_3006G196700	10.51	1.65	0.79	1.87	-0.13	-0.15	SORBI_3006G196700	5.68	0.87	0.1	1.42	0.17	0.69
	SORBI_3003G011400	9.63	1.46	1.38	0.76	-0.1	0	SORBI_3003G011400	0.15	1.69	1.27	0.61	0.5	1.08
	SORBI_3001G497700	9.57	1.18	0.41	-0.06	0.15	0.09	SORBI_3001G497700	-2.16	0.12	-0.04	-0.04	0.06	0.27
	SORBI_3007G088300	9.57	1.61	0.36	0.61	-0.18	-0.17	SORBI_3007G088300	2.96	0.18	-0.35	0.33	0	0.33
	SORBI_3010G133000	8.24	1.01	0.08	-0.22	0.12	0.07	SORBI_3010G133000	#N/A	-0.52	-2.13	0.23	0.05	0.2
	SORBI_3001G388100	7.54	1.16	0.73	1.15	-0.18	-0.19	SORBI_3001G388100	3.42	-0.49	0.36	0.39	0.07	0.55
	SORBI_3010G007800	6.93	3.84	3.94	2.69	0.03	0.07	SORBI_3010G007800	4.47	2.55	1.05	1.36	-0.08	0.9
	SORBI_3002G151200	6.07	0.78	-0.48	0.02	0	0.03	SORBI_3002G151200	4.61	1.45	0.69	0.86	0.34	0.76
	SORBI_3007G109800	5.84	1.56	1.05	1.04	-0.48	-0.51	SORBI_3007G109800	4.61	-0.04	-1.09	0.67	0.34	0.46
	SORBI_3006G210500	5.62	1.43	0.42	0.84	-0.12	-0.14	SORBI_3006G210500	5.29	1.09	0.76	0.92	0.32	0.52
	SORBI_3003G288300	4.42	-0.07	0.43	0.64	0	0.12	SORBI_3003G288300	-0.29	0.64	0.91	0.78	0.05	0.58
	SORBI_3006G267000	4.35	1.33	1.02	0.39	-0.63	-0.09	SORBI_3006G267000	3.88	-1.12	-1.46	0.15	-1.04	0.06
	SORBI_3004G286600	3.75	0.97	1.38	0.8	-0.79	-0.98	SORBI_3004G286600	1.92	0.85	0.28	0.35	-0.35	-0.3
	SORBI_3003G149200	1.94	0.9	-0.01	-0.06	-0.15	-0.14	SORBI_3003G149200	1.24	-0.01	-0.04	-0.04	-0.67	-0.32
	SORBI_3003G209600	1.8	0.17	0.38	0.27	-0.12	-0.08	SORBI_3003G209600	2.51	1.37	0.99	0.65	0.14	-0.32
	SORBI_3001G191800	1.72	-0.29	0.39	-0.08	0.01	-0.14	SORBI_3001G191800	3.11	0.97	1.2	0.31	0.04	0.08
